# Network expansion of genetic associations defines a pleiotropy map of human cell biology

**DOI:** 10.1101/2021.07.19.452924

**Authors:** Inigo Barrio-Hernandez, Jeremy Schwartzentruber, Anjali Shrivastava, Noemi del-Toro, Qian Zhang, Glyn Bradley, Henning Hermjakob, Sandra Orchard, Ian Dunham, Carl A. Anderson, Pablo Porras, Pedro Beltrao

## Abstract

Proteins that interact within molecular networks tend to have similar functions and when perturbed influence the same organismal traits. Interaction networks can be used to expand the list of likely trait associated genes from genome-wide association studies (GWAS). Here, we used improvements in SNP-to-gene mapping to perform network based expansion of trait associated genes for 1,002 human traits showing that this recovers known disease genes or drug targets. The similarity of network expansion scores identifies groups of traits likely to share a common genetic basis as well as the biological processes underlying this. We identified 73 pleiotropic gene modules linked to multiple traits that are enriched in genes involved in processes such as protein ubiquitination and RNA processing. We show examples of modules linked to human diseases enriched in genes with pathogenic variants found in patients or relevant mouse knock-out phenotypes and can be used to map targets of approved drugs for repurposing opportunities. Finally, we illustrate the use of the network expansion scores to study genes at inflammatory bowel disease (IBD) GWAS loci, and implicate IBD-relevant genes with strong functional and genetic support.
