## Supplementary Table 4 for "Network expansion of genetic associations defines a pleiotropy map of human cell biology"

### Sheet: IBD candidate genes
gene_id	symbol	Median L2G score	Max L2G score	Curated network pagerank pctile	L2G network pagerank pctile	GWAS_traitCount (max L2G>0.5)	GWAS_traitNAMES
ENSG00000081237	PTPRC	0.882036	0.903765	97.7	96.4	29	asthma;Crohn's disease;psoriasis;respiratory system disease;systemic lupus erythematosus;inflammatory bowel disease;Vitiligo;erythrocyte count;leukocyte count;hemoglobin measurement;mean corpuscular volume;mean corpuscular hemoglobin;mean corpuscular hemoglobin concentration;mean platelet volume;lymphocyte count;FEV/FEC ratio;eosinophil count;basophil count;hair shape measurement;balding measurem…
ENSG00000145996	CDKAL1	0.875414	0.861912	39.4	97	45	paracetamol;metformin;breast carcinoma;cardiovascular disease;Crohn's disease;cutaneous melanoma;diabetes mellitus;psoriasis;ulcerative colitis;melanoma;type II diabetes mellitus;inflammatory bowel disease;ankylosing spondylitis;hair color;sclerosing cholangitis;leukocyte count;intelligence;body weight;body mass index;waist-hip ratio;birth weight;fasting blood glucose measurement;insulin measurem…
ENSG00000075426	FOSL2	0.800426	0.855801	97.2	98.7	16	Crohn's disease;hypertension;psoriasis;ulcerative colitis;inflammatory bowel disease;skin pigmentation;ankylosing spondylitis;hair color;sclerosing cholangitis;erythrocyte count;leukocyte count;blood pressure;body height;allergic rhinitis;systolic blood pressure;Eczema
ENSG00000138378	STAT4	0.742514	0.850412	99.8	99.5	23	hepatocellular carcinoma;Crohn's disease;immune system disease;rheumatoid arthritis;Sjogren syndrome;systemic scleroderma;ulcerative colitis;myositis;celiac disease;systemic lupus erythematosus;inflammatory bowel disease;Behcet's syndrome;multiple sclerosis;serum gamma-glutamyl transferase measurement;hypothyroidism;eosinophil count;autoimmune disease;drug use measurement;limited scleroderma;myxe…
ENSG00000111537	IFNG	0.728229	0.74904	99.8	99.6	11	Crohn's disease;psoriasis;ulcerative colitis;inflammatory bowel disease;ankylosing spondylitis;sclerosing cholangitis;platelet count;hypothyroidism;platelet crit;mosquito bite reaction itch intensity measurement;mosquito bite reaction size measurement
ENSG00000175354	PTPN2	0.728297	0.840096	99.3	98.6	23	Crohn's disease;immune system disease;psoriasis;rheumatoid arthritis;squamous cell carcinoma;ulcerative colitis;celiac disease;type I diabetes mellitus;esophageal carcinoma;inflammatory bowel disease;ankylosing spondylitis;sclerosing cholangitis;erythrocyte count;body mass index;C-reactive protein measurement;mean corpuscular volume;mean corpuscular hemoglobin concentration;hypothyroidism;eosinop…
ENSG00000166501	PRKCB	0.760624	0.865704	98.2	84.3	9	Crohn's disease;psoriasis;ulcerative colitis;inflammatory bowel disease;ankylosing spondylitis;basal cell carcinoma;sclerosing cholangitis;body mass index;primary biliary cirrhosis
ENSG00000189195	BTBD8	0.816066	0.833315	96	92.3	2	inflammatory bowel disease;red blood cell distribution width
ENSG00000101017	CD40	0.747709	0.728527	97.9	97.3	14	Crohn's disease;psoriasis;rheumatoid arthritis;ulcerative colitis;systemic lupus erythematosus;inflammatory bowel disease;ankylosing spondylitis;chronic hepatitis B virus infection;mucocutaneous lymph node syndrome;sclerosing cholangitis;self reported educational attainment;mathematical ability;tonsillectomy risk measurement;cognitive function measurement
ENSG00000057657	PRDM1	0.679302	0.759295	99.5	98.3	13	asthma;Crohn's disease;psoriasis;ulcerative colitis;inflammatory bowel disease;ankylosing spondylitis;androgenetic alopecia;sclerosing cholangitis;diastolic blood pressure;hair shape measurement;balding measurement;ulcer disease;Alopecia
ENSG00000107968	MAP3K8	0.789802	0.860688	95.6	88.7	6	Crohn's disease;psoriasis;ulcerative colitis;inflammatory bowel disease;ankylosing spondylitis;sclerosing cholangitis
ENSG00000151151	IPMK	0.80863	0.844214	93.9	81.3	3	Crohn's disease;psoriasis;inflammatory bowel disease
ENSG00000108691	CCL2	0.678416	0.712315	97.9	97.5	9	Crohn's disease;psoriasis;ulcerative colitis;inflammatory bowel disease;ankylosing spondylitis;sclerosing cholangitis;monocyte count;monocyte percentage of leukocytes;granulocyte percentage of myeloid white cells
ENSG00000173334	TRIB1	0.691471	0.762573	80.9	96.5	82	simvastatin;atrial fibrillation;cancer;cardiovascular disease;coronary artery disease;Crohn's disease;diabetes mellitus;psoriasis;stroke;ulcerative colitis;coronary heart disease;heart failure;inflammatory bowel disease;hyperlipidemia;ankylosing spondylitis;physical activity;Hypertriglyceridemia;sclerosing cholangitis;albuminuria;erythrocyte count;leukocyte count;forced expiratory volume;smoking …
ENSG00000140968	IRF8	0.775108	0.794913	84.6	93.9	35	chronic lymphocytic leukemia;Crohn's disease;psoriasis;rheumatoid arthritis;systemic scleroderma;ulcerative colitis;myositis;systemic lupus erythematosus;inflammatory bowel disease;multiple sclerosis;ankylosing spondylitis;biliary liver cirrhosis;sclerosing cholangitis;leukocyte count;FEV/FEC ratio;neutrophil count;eosinophil count;basophil count;monocyte count;autoimmune disease;granulocyte coun…
ENSG00000111252	SH2B3	0.657795	0.61242	97.4	94.1	76	cardiovascular disease;coronary artery disease;Crohn's disease;hypertension;immune system disease;psoriasis;stroke;ulcerative colitis;celiac disease;type I diabetes mellitus;type II diabetes mellitus;inflammatory bowel disease;ankylosing spondylitis;seasonal allergic rhinitis;Vitiligo;endometrial neoplasm;sclerosing cholangitis;erythrocyte count;leukocyte count;platelet count;blood pressure;alcoh…
ENSG00000113302	IL12B	0.595339	0.780034	99.8	99.6	21	methotrexate;Crohn's disease;psoriasis;ulcerative colitis;leprosy;celiac disease;type I diabetes mellitus;juvenile idiopathic arthritis;systemic lupus erythematosus;inflammatory bowel disease;psoriatic arthritis;ankylosing spondylitis;sclerosing cholangitis;autoimmune disease;autoimmune thyroid disease;drug use measurement;cutaneous psoriasis measurement;psoriasis vulgaris;ulcer disease;Common va…
ENSG00000143365	RORC	0.646121	0.687384	97.3	84	10	Crohn's disease;psoriasis;respiratory system disease;ulcerative colitis;inflammatory bowel disease;ankylosing spondylitis;seasonal allergic rhinitis;sclerosing cholangitis;childhood onset asthma;Eczema
ENSG00000138166	DUSP5	0.669077	0.687439	96.1	89.5	5	Crohn's disease;inflammatory bowel disease;bone density;serum non-albumin protein measurement;heel bone mineral density
ENSG00000170345	FOS	0.683798	0.596842	79	95.1	5	Crohn's disease;inflammatory bowel disease;vital capacity;bone quantitative ultrasound measurement;heel bone mineral density
ENSG00000013725	CD6	0.822804	0.684152	90.9	83.5	6	Crohn's disease;psoriasis;ulcerative colitis;inflammatory bowel disease;ankylosing spondylitis;sclerosing cholangitis
ENSG00000237693	IRGM	0.558103	0.664812	99.6	99.1	2	Crohn's disease;inflammatory bowel disease
ENSG00000070808	CAMK2A	0.652327	0.578951	81.3	95.5	2	inflammatory bowel disease;body weights and measures
ENSG00000172575	RASGRP1	0.826474	0.736461	87.7	89	14	Crohn's disease;diabetes mellitus;rheumatoid arthritis;type I diabetes mellitus;type II diabetes mellitus;systemic lupus erythematosus;inflammatory bowel disease;hypothyroidism;eosinophil count;autoimmune disease;drug use measurement;eosinophil percentage of leukocytes;myxedema;NA
ENSG00000182568	SATB1	0.579631	0.566389	85.3	96.4	22	Crohn's disease;psoriasis;schizophrenia;ulcerative colitis;inflammatory bowel disease;ankylosing spondylitis;sclerosing cholangitis;body mass index;age at menarche;FEV/FEC ratio;eosinophil count;cigarettes per day measurement;depressive symptom measurement;polychlorinated biphenyls measurement;neuroticism measurement;body fat percentage;wellbeing measurement;physical activity measurement;diet mea…
ENSG00000055130	CUL1	0.628113	0.590875	93.9	88.6	3	inflammatory bowel disease;body height;mean corpuscular volume
ENSG00000159128	IFNGR2	0.529638	0.705546	97.3	97.1	7	Crohn's disease;psoriasis;rheumatoid arthritis;ulcerative colitis;inflammatory bowel disease;ankylosing spondylitis;sclerosing cholangitis
ENSG00000169554	ZEB2	0.564235	0.550749	93.9	89.1	39	coronary artery disease;Crohn's disease;epilepsy;psoriasis;renal cell carcinoma;ulcerative colitis;inflammatory bowel disease;ankylosing spondylitis;pathological myopia;sclerosing cholangitis;erythrocyte count;leukocyte count;platelet count;smoking behavior;smoking cessation;mean corpuscular volume;mean corpuscular hemoglobin;mean corpuscular hemoglobin concentration;intraocular pressure measurem…
ENSG00000169220	RGS14	0.619332	0.63614	91.5	89.7	13	Crohn's disease;ulcerative colitis;inflammatory bowel disease;kidney stone;multiple sclerosis;nephrolithiasis;erythrocyte count;hematocrit;mean corpuscular hemoglobin concentration;eosinophil count;phosphorus measurement;fibroblast growth factor 23 measurement;bladder calculus
ENSG00000137265	IRF4	0.434406	0.571963	92.5	98.9	55	chronic lymphocytic leukemia;Hodgkins lymphoma;Crohn's disease;rheumatoid arthritis;skin disease;squamous cell carcinoma;melanoma;celiac disease;multiple myeloma;benign neoplasm;actinic keratosis;inflammatory bowel disease;skin pigmentation;hair color;eye color;sunburn;freckles;androgenetic alopecia;basal cell carcinoma;skin neoplasm;Vitiligo;suntan;leukocyte count;smoking cessation;lymphocyte co…
ENSG00000005020	SKAP2	0.390252	0.334237	99.3	93.2	9	Crohn's disease;psoriasis;ulcerative colitis;type I diabetes mellitus;ankylosing spondylitis;sclerosing cholangitis;forced expiratory volume;eosinophil count;balding measurement
ENSG00000143226	FCGR2A	0.500693	0.761662	92.9	90.6	11	Crohn's disease;ulcerative colitis;systemic lupus erythematosus;inflammatory bowel disease;ankylosing spondylitis;mucocutaneous lymph node syndrome;total cholesterol measurement;low density lipoprotein cholesterol measurement;cerebrospinal fluid biomarker measurement;blood protein measurement;low affinity immunoglobulin gamma Fc region receptor II-a/b measurement
ENSG00000100311	PDGFB	0.478964	0.654497	92.7	89.7	8	Crohn's disease;psoriasis;ulcerative colitis;inflammatory bowel disease;ankylosing spondylitis;sclerosing cholangitis;FEV/FEC ratio;hair colour measurement
ENSG00000108443	RPS6KB1	0.533448	0.498593	86.3	89.3	1	Crohn's disease
ENSG00000109471	IL2	0.288814	0.29162	99.5	99.4	3	psoriasis;allergy;seasonal allergic rhinitis
ENSG00000179630	LACC1	0.297873	0.478297	19.2	98.2	3	Crohn's disease;psoriasis;leprosy
ENSG00000150907	FOXO1	0.277676	0.626899	97.2	98.5	38	Crohn's disease;psoriasis;ulcerative colitis;inflammatory bowel disease;allergy;ankylosing spondylitis;seasonal allergic rhinitis;sclerosing cholangitis;erythrocyte count;platelet count;forced expiratory volume;body weights and measures;body height;corneal topography;arterial stiffness measurement;mean corpuscular volume;mean corpuscular hemoglobin;intraocular pressure measurement;FEV/FEC ratio;e…
ENSG00000171522	PTGER4	0.27057	0.45865	99.1	45.65	1	Crohn's disease
ENSG00000160223	ICOSLG	0.307066	0.315256	95.1	89.1	6	eosinophil count;basophil count;blood protein measurement;eosinophil percentage of leukocytes;eosinophil percentage of granulocytes;sum of eosinophil and basophil counts
ENSG00000095794	CREM	0.224647	0.606746	94.7	95.1	10	Crohn's disease;psoriasis;ulcerative colitis;inflammatory bowel disease;ankylosing spondylitis;hair color;sclerosing cholangitis;eosinophil count;hair colour measurement;eosinophil percentage of leukocytes
ENSG00000162302	RPS6KA4	0.219116	0.203857	95.6	93.3	1	smoking status measurement
ENSG00000104312	RIPK2	0.120331	0.147794	99	96.5	7	Crohn's disease;psoriasis;ulcerative colitis;leprosy;ankylosing spondylitis;sclerosing cholangitis;ulcer disease

### Sheet: Curated IBD seed genes
Gene	Trait	Contribution to IBD risk
ADCY7	ulcerative colitis	ROS
ATG16L1	inflammatory bowel disease (and descendants)	Autophagy. microbe-sensing and effector pathways. cell-stress pathways
BACH2	inflammatory bowel disease (and descendants)	Cellular subset = B cell. Function = adaptive immunity, IgA, IgG
CARD9	inflammatory bowel disease (and descendants)	Cellular subset = Macrophage or monocyte. Function = microbe sensing, microbicidal mechanisms, antigen presentation, cytokines. Cellular subset = Dendritic Cell. Function = microbe sensing, microbicidal mechanisms, antigen presentation, cytokines. microbe-sensing and effector pathways
FUT2	Crohn's disease	secretion
HGFAC	inflammatory bowel disease (and descendants)	Cellular subset = Goblet Cell. Function = Barrier function, Mucous secretion. Epithelial barrier, UPR. intestinal barrier integrity
HNF4A	ulcerative colitis	Cellular subset = Enterocyte. Function = Barrier function, Nutrient absorption. Epithelial barrier, UPR. intestinal barrier integrity
IFIH1	inflammatory bowel disease (and descendants)	Cellular subset = Macrophage or monocyte. Function = microbe sensing, microbicidal mechanisms, antigen presentation, cytokines. microbe-sensing and effector pathways
IL10	inflammatory bowel disease (and descendants)	cytokines. microbe-sensing and effector pathways. cytokine networks
IL18RAP	inflammatory bowel disease (and descendants)	inflammasome signalling
IL23R	inflammatory bowel disease (and descendants)	Cellular subset = CD4* T cell. Function = adaptive immunity, cytokine effector, tolerance or inflammation. Cellular subset = gamma-delta T cell or MAiT cell. Function = adaptive immunity, cytokine effector. Cellular subset = ILC. Function = cytokine sensor, cytokine effector. adaptive immunity. microbe-sensing and effector pathways. cytokine networks. cytokine networks
IL2RA	inflammatory bowel disease (and descendants)	Cellular subset = CD4* T cell. Function = adaptive immunity, cytokine effector, tolerance or inflammation. adaptive immunity
INAVA|C1orf106	inflammatory bowel disease (and descendants)	Cellular subset = Enterocyte. Function = Barrier function, Nutrient absorption. Cellular subset = Goblet Cell. Function = Barrier function, Mucous secretion. Epithelial barrier. intestinal barrier integrity
ITGA4	inflammatory bowel disease (and descendants)	adaptive immunity
ITGAV	inflammatory bowel disease (and descendants)	adaptive immunity
JAK2	inflammatory bowel disease (and descendants)	cytokines
LRRK2	inflammatory bowel disease (and descendants)	lysosome function. microbe-sensing and effector pathways
MST1	inflammatory bowel disease (and descendants)	Epithelial barrier, UPR. intestinal barrier integrity
NCF4	Crohn's disease	ROS. microbe-sensing and effector pathways
NOD2	Crohn's disease	Cellular subset = Macrophage or monocyte. Function = microbe sensing, microbicidal mechanisms, antigen presentation, cytokines. Cellular subset = Dendritic Cell. Function = microbe sensing, microbicidal mechanisms, antigen presentation, cytokines. microbe-sensing and effector pathways
NR5A2	inflammatory bowel disease (and descendants)	Cellular subset = Enterocyte. Function = Barrier function, Nutrient absorption. Cellular subset = enteroendocrine cell. Function = chemosensory sentinel, digestive hormones, ENS crosstalk. Epithelial barrier, restitution
OSMR	inflammatory bowel disease (and descendants)	Cellular subset = Endothelial cell. Function = leukocyte trafficking, angiogenesis, hypoxia. Cellular subset = Fibroblast. Function = matrix remodeling, cytokine sensor, chemokine effector. Inflammation and fibrosis
PLCG2	inflammatory bowel disease (and descendants)	Cellular subset = Tuft Cell. Function = Chemosensory sentinel, type 2 immunute
RNF186	inflammatory bowel disease (and descendants)	Cellular subset = Enterocyte. Function = Barrier function, Nutrient absorption. Cellular subset = Goblet Cell. Function = Barrier function, Mucous secretion. Epithelial barrier. intestinal barrier integrity
SDF2L1	inflammatory bowel disease (and descendants)	cell-stress pathways
SLC39A8	inflammatory bowel disease (and descendants)	Mucus
SMAD3	inflammatory bowel disease (and descendants)	Treg. Inflammation and fibrosis
TMEM258	inflammatory bowel disease (and descendants)	adaptive immunity. cell-stress pathways
TNFAIP3	inflammatory bowel disease (and descendants)	cytokines. microbe-sensing and effector pathways
TYK2	inflammatory bowel disease (and descendants)	cytokines. cytokine networks
SLAMF8	crohn's disease
STAT3	inflammatory bowel disease (and descendants)
PPIF	inflammatory bowel disease (and descendants)
RELA	crohn's disease
TAGAP	crohn's disease
PTPN22	crohn's disease
SP140	crohn's disease

### Sheet: L2G IBD seed genes
locus lead variant	ref	alt	lead p	top gene	top gene L2G score	selected seed gene (L2G > 0.5)	locus curated gene
16_50301163	T	C	2.27e-217	CYLD	0.296393		NOD2, ADCY7
1_67131612	T	G	8.76e-175	C1orf141	0.50407	C1orf141	IL23R
5_40201698	C	A	2e-82	PTGER4	0.27057
2_233264200	C	T	1.42e-73	ATG16L1	0.500717	ATG16L1	ATG16L1
1_19813543	C	T	8.56e-69	RNF186	0.420735		RNF186
10_99523573	C	A	1.16e-61	NKX2-3	0.640899	NKX2-3
9_136365140	A	G	4e-56	CARD9	0.352249		CARD9
10_62685804	A	G	4.97e-53	NA	0.425136
5_132288693	T	G	9.53e-53	SLC22A5	0.325951
3_49660026	G	A	1.55e-52	BSN	0.364598		MST1
11_76584554	C	A	2.25e-50	LRRC32	0.548813	LRRC32
1_206769068	C	T	2.99e-50	IL10	0.452468		IL10
20_44209910	A	G	5.17e-50	OSER1	0.739224	OSER1
20_44436388	A	C	5.17e-50	HNF4A	0.573853	HNF4A	HNF4A
5_159344329	G	A	7.17e-50	IL12B	0.595339	IL12B
9_4981602	C	A	4.7e-48	JAK2	0.651473	JAK2	JAK2
21_39093586	G	T	5e-48	PSMG1	0.498873
9_114806766	G	A	5e-46	TNFSF15	0.479653
1_200905101	T	C	3.2e-44	INAVA	0.700322	INAVA	INAVA
17_39867492	C	T	2.16e-39	ZPBP2	0.494685
1_161502368	A	G	2e-38	FCGR2A	0.500693	FCGR2A
22_39263768	T	C	5.06e-38	PDGFB	0.478964
5_150943866	A	G	3e-37	IRGM	0.558103	IRGM
2_60970659	GA	G	2.6e-36	PUS10	0.783779	PUS10
12_68108725	T	G	2.22e-32	IFNG	0.728229	IFNG
12_70472288	CTCTG	C	2.22e-32	KCNMB4	0.0480722
10_79282718	G	A	1e-30	ZMIZ1	0.33726		PPIF
2_240624322	G	A	2.59e-30	GPR35	0.739307	GPR35
21_15434390	C	T	9e-30	USP25	0.346398
21_44193942	T	C	9.85e-30	ICOSLG	0.307066
12_40137889	C	T	5.54e-29	LRRK2	0.561269	LRRK2	LRRK2
18_12778716	G	A	3.97e-28	PTPN2	0.728297	PTPN2
17_34243528	G	A	1e-26	CCL2	0.678416	CCL2
7_107812658	G	T	2e-26	DLD	0.472806
10_34966952	G	T	2.39e-26	CUL2	0.703649	CUL2
20_63697746	G	A	6.76e-26	TNFRSF6B	0.541028	TNFRSF6B
17_27516617	G	A	2.51e-25	NOS2	0.64729	NOS2
16_28478021	G	A	7.5e-24	CLN3	0.199738
16_28853721	T	C	7.5e-24	SH2B1	0.139673
2_101997084	G	C	2.51e-23	IL1R2	0.570261	IL1R2
2_102315090	G	T	2.51e-23	IL18R1	0.621301	IL18R1	IL18RAP
1_172875110	T	C	4.53e-22	TNFSF18	0.368756
17_42362183	A	G	6e-22	STAT3	0.610955	STAT3	STAT3
19_1123379	A	C	8e-22	SBNO2	0.531146	SBNO2
6_137638098	T	C	1e-21	OLIG3	0.702354	OLIG3	TNFAIP3
2_27518370	T	C	1.74e-21	GCKR	0.565761	GCKR
13_43904684	G	A	2e-21	AL512506.3	0.572733	AL512506.3
6_166978686	A	G	7e-21	FGFR1OP	0.547497	FGFR1OP
6_106001210	A	G	1.29e-20	PRDM1	0.679302	PRDM1
19_48702915	C	T	1.33e-20	FUT2	0.624077	FUT2	FUT2
2_24874775	A	G	1.69e-20	ADCY3	0.537511	ADCY3
2_25279683	T	G	1.69e-20	DNMT3A	0.807025	DNMT3A
5_38867630	C	T	2.22e-20	OSMR	0.848277	OSMR	OSMR
15_67150258	A	G	2.71e-20	SMAD3	0.801272	SMAD3	SMAD3
11_114559212	A	G	3.56e-20	NXPE1	0.868896	NXPE1
19_10359299	A	C	5.27e-20	TYK2	0.287316		TYK2
2_198679243	A	G	7.05e-20	PLCL1	0.12858
8_125516832	G	A	8e-20	TRIB1	0.691471	TRIB1
13_26954210	T	C	3e-19	USP12	0.453665
16_85980635	A	G	6e-19	IRF8	0.775108	IRF8
14_87951173	T	C	4e-18	GALC	0.790205	GALC
1_197676319	C	T	5.64e-18	DENND1B	0.613617	DENND1B
1_8090578	T	C	8.84e-18	ERRFI1	0.60532	ERRFI1
1_22373858	A	G	1e-17	ZBTB40	0.700719	ZBTB40
1_39336709	A	C	1e-17	MACF1	0.368982
1_150706557	G	A	1.21e-17	HORMAD1	0.704186	HORMAD1
1_151829204	G	A	1.21e-17	RORC	0.646121	RORC
2_230296311	T	C	1.98e-17	SP140	0.611657	SP140	SP140
1_200132792	A	G	2e-17	NR5A2	0.881813	NR5A2	NR5A2
21_33404389	A	G	5.63e-17	IFNGR2	0.529638	IFNGR2
7_2830351	T	C	6e-17	GNA12	0.70375	GNA12
10_58212538	C	A	9e-17	IPMK	0.80863	IPMK
6_127924620	G	T	9.39e-17	THEMIS	0.669446	THEMIS
22_21561877	T	C	1e-16	UBE2L3	0.325485		SDF2L1
6_159051263	G	A	1.8e-16	TAGAP	0.723336	TAGAP	TAGAP
16_10877617	A	G	2e-16	CIITA	0.431068
16_11271643	C	T	2e-16	RMI2	0.243241
16_11610795	C	A	2e-16	LITAF	0.783633	LITAF
10_80491075	T	C	9e-16	TSPAN14	0.608606	TSPAN14
6_111564549	T	C	1.5e-15	TRAF3IP2	0.320597
6_21385471	C	A	1.78e-15	SOX4	0.508098	SOX4
11_61830500	A	G	2e-15	FADS2	0.227456		TMEM258
2_28391534	A	G	3e-15	FOSL2	0.800426	FOSL2
5_96912106	G	A	4.87e-15	ERAP2	0.621639	ERAP2
19_33240645	A	G	6e-15	SLC7A10	0.575155	SLC7A10
7_50136058	C	T	7e-15	IKZF1	0.53636	IKZF1
22_30174033	A	G	8.82e-15	UQCR10	0.2507
3_17143443	G	C	9e-15	TBC1D5	0.135413
3_18724486	T	C	9e-15	SATB1	0.579631	SATB1
10_6039267	C	A	1.24e-14	IL2RA	0.685489	IL2RA	IL2RA
4_101818823	C	T	1.57e-14	BANK1	0.700017	BANK1	SLC39A8
11_61008737	C	T	1.71e-14	CD6	0.822804	CD6
2_43331948	T	G	2e-14	THADA	0.369652
13_40121855	T	C	2e-14	FOXO1	0.277676
13_99384164	A	G	2e-14	GPR18	0.451008
5_142146492	C	A	2.41e-14	NDFIP1	0.564736	NDFIP1
2_191066738	A	C	3.87e-14	STAT4	0.742514	STAT4
6_20657114	T	C	9e-14	CDKAL1	0.875414	CDKAL1
5_10689450	T	G	9.78e-14	DAP	0.643345	DAP
20_46111557	C	T	1e-13	CD40	0.747709	CD40
4_122240464	A	G	1.07e-13	IL2	0.288814
4_122639784	C	A	1.07e-13	IL21	0.241738
2_218181399	C	T	1.13e-13	CXCR2	0.246254
2_181443625	A	G	1.22e-13	ITGA4	0.820226	ITGA4	ITGA4
1_155199058	C	T	2e-13	MUC1	0.232756
7_100825743	T	C	2e-13	EPHB4	0.454909
11_64382898	T	C	3.33e-13	RPS6KA4	0.219116
1_1280044	T	C	8e-13	INTS11	0.354531
17_59886176	A	G	9e-13	TUBD1	0.753209	TUBD1
20_59249254	A	G	1e-12	ZNF831	0.709828	ZNF831
1_2534986	T	G	3e-12	TNFRSF14	0.373536
5_173946945	A	G	3e-12	CPEB4	0.529428	CPEB4
5_177361569	T	C	3.23e-12	RGS14	0.619332	RGS14
11_58641214	G	T	5.23e-12	GLYAT	0.348962
2_65440138	C	A	5.59e-12	SPRED2	0.782395	SPRED2
7_99152756	A	C	8e-12	SMURF1	0.489616
19_45842628	T	C	9.04e-12	SYMPK	0.248323
19_46346549	G	T	9.04e-12	PPP5C	0.644541	PPP5C
7_26812434	C	T	1.55e-11	SKAP2	0.390252
1_160881744	G	A	2.05e-11	ITLN1	0.427163
7_148523356	A	G	3e-11	C7orf33	0.763509	C7orf33
17_72615055	A	C	3.19e-11	SLC39A11	0.631339	SLC39A11
2_144724260	A	C	4.08e-11	ZEB2	0.564235	ZEB2
16_81883307	A	G	5.18e-11	PLCG2	0.867806	PLCG2	PLCG2
20_50338887	T	C	5.35e-11	CEBPB	0.516711	CEBPB
10_30401447	G	A	6e-11	MAP3K8	0.789802	MAP3K8
5_72398072	C	T	7.16e-11	ZNF366	0.545753	ZNF366
11_1852842	G	A	1e-10	LSP1	0.493581
11_3038130	C	A	1e-10	CARS	0.785434	CARS
18_48868651	A	G	1.01e-10	SMAD7	0.350927
4_105149907	A	G	1.95e-10	TET2	0.863913	TET2
6_90237621	C	A	2e-10	BACH2	0.845134	BACH2	BACH2
10_110426390	C	T	2e-10	DUSP5	0.669077	DUSP5
14_68805067	A	G	2e-10	ZFP36L1	0.602335	ZFP36L1
2_227795646	C	T	2.16e-10	CCL20	0.593987	CCL20
7_148738247	A	G	3.04e-10	CUL1	0.628113	CUL1
3_188683372	C	T	5.67e-10	LPP	0.437776
10_73898591	G	T	7e-10	PLAU	0.613702	PLAU
17_56803632	T	C	7.7e-10	C17orf67	0.797898	C17orf67
5_135105767	A	G	8.55e-10	PITX1	0.626364	PITX1
16_23844532	T	C	1e-09	PRKCB	0.760624	PRKCB
20_32760944	C	T	1e-09	DNMT3B	0.292303
10_124750812	G	A	1.18e-09	AC068896.1	0.620987
11_128516011	T	C	2.44e-09	ETS1	0.878684	ETS1
1_198648975	C	A	2.54e-09	PTPRC	0.882036	PTPRC
3_71126344	C	T	2.54e-09	FOXP1	0.796228	FOXP1
14_75275048	C	T	3.21e-09	FOS	0.683798	FOS
9_91166134	C	T	3.8e-09	AUH	0.628429	AUH
15_38577465	G	A	4e-09	RASGRP1	0.826474	RASGRP1
2_162267541	C	T	4.6e-09	IFIH1	0.632343	IFIH1	IFIH1
18_69894272	G	T	5e-09	CD226	0.901595	CD226
6_382559	G	A	5.84e-09	IRF4	0.434406
11_56679337	A	T	8e-09	OR5AR1	0.218778
1_92088726	G	A	9.8e-09	BTBD8	0.816066	BTBD8
8_89863690	T	C	1e-08	OSGIN2	0.205281
1_209797265	G	A	1.09e-08	IRF6	0.633602	IRF6
12_111446804	T	C	1.11e-08	SH2B3	0.657795	SH2B3
12_112172910	G	A	1.11e-08	HECTD4	0.265671
4_26130739	T	C	1.21e-08	RBPJ	0.484637
20_1701391	C	T	1.23e-08	SIRPG	0.510616	SIRPG
20_6113242	T	G	1.23e-08	FERMT1	0.867937	FERMT1
2_186638119	T	C	1.29e-08	FAM171B	0.619561	FAM171B	ITGAV
18_79460616	C	T	1.45e-08	NFATC1	0.906326	NFATC1
5_150226431	C	T	1.54e-08	CAMK2A	0.652327	CAMK2A
5_112513193	C	T	2e-08	EPB41L4A	0.321224
8_48216682	G	A	2.03e-08	UBE2V2	0.145319
2_159937497	A	G	2.61e-08	LY75	0.586931	LY75
3_101304904	A	G	2.67e-08	IMPG2	0.562242	IMPG2
2_241545286	C	T	2.87e-08	BOK	0.55217	BOK
10_92669710	C	T	3e-08	HHEX	0.542649	HHEX
6_42039665	C	T	3.04e-08	CCND3	0.701832	CCND3
7_20537675	G	A	3.26e-08	ABCB5	0.590681	ABCB5
13_42288287	C	T	3.66e-08	AKAP11	0.728007	AKAP11
7_6505557	A	G	3.88e-08	GRID2IP	0.31841
3_46415921	T	C	4.21e-08	CCR2	0.245583
3_47263535	C	T	4.21e-08	CSPG5	0.0719326
4_38586832	G	A	4.8e-08	TBC1D1	0.0742433
8_22129337	C	T	5.5e-08	HR	0.568295	HR
10_102504350	C	T	1.03e-07	SUFU	0.448228
							HGFAC
							NCF4
							SLAMF8
							RELA
							PTPN22
